# T cell-Macrophage Interactions Potentially Influence Chemotherapeutic Response in Ovarian Cancer Patients

**DOI:** 10.64898/2026.03.02.709041

**Authors:** Sodiq A. Hameed, Walter Kolch, Vadim Zhernovkov

## Abstract

Tumor development and progression involve complex cell-cell interactions and dynamic co-evolution between cancer cells, immune cells and stromal cells in the tumour microenvironment, and this may influence therapeutic resistance. A large proportion of this network relies on direct physical interactions between cells, particularly T-cell mediated interactions. Cell-cell communication inference has now become routine in downstream scRNAseq analysis, but this mostly fails to capture physical cell-cell interactions due to tissue dissociation. Doublets occur naturally in scRNA-seq and are usually excluded from analysis. However, they may represent directly interacting cells that remain undissociated during library preparation. In the present study, we uncover the physical interaction landscape of the ovarian tumour microenvironment using the scRNAseq datasets from 13 treatment-naive ovarian cancer patients. Focusing on T-cell-Macrophage (T-Mac) interaction doublet, we reveal the modulatory effect of macrophages on T cells and the potential influence of this interaction on therapeutic response. Our findings show that T-Macs from resistant patients are functionally polarized to the M2 phenotype and engage T cells to induce T-cell exhaustion. Whereas, T-Macs from sensitive patients are predominantly of the M1 polarized phenotype, physically engaging T cells that lack exhaustion signatures. We also demonstrate that T cells and macrophages in T-Mac doublet are interacting primarily for the purpose of antigen presentation, with the enrichment of several ligand-receptor pairs involved in TCR-MHC interactions and immune synapse formations. We partly validated some of these findings from a spatial transcriptomics dataset of ovarian cancer patients from a separate cohort.
