## Supplementary Table 1 for "T cell-Macrophage Interactions Potentially Influence Chemotherapeutic Response in Ovarian Cancer Patients"

### Sheet: functional signatures
cellCycle.G1S	Tcell.stemness	Tcell.cytotoxicity	immune.checkpoint	M1.macrophage	M2.macrophage	Tcell.exhaustion
ATAD2	TCF7	GZMB	HAVCR2	TNF	IL10	ENTPD1
BLM	LEF1	PRF1	LAG3	IL6	TGFBI	LAYN
BRIP1	SELL	FASL	PDCD1	IL12A	MRC1	ITGAE
CASP8AP2	IL7R	GZMM	TIGIT	IL1B	CD163	BATF
CCNE2		GZMK	CTLA4	CD80	ARG1	TOX
CDC45		TNF		CD86	PPARG
CDC6		GNLY		NOS2
CDCA7		IFNG
CHAF1B		FASLG
CLSPN
DSCC1
DTL
E2F8
EXO1
FEN1
GINS2
GMNN
HELLS
MCM2
MCM4
MCM5
MCM6
MSH2
NASP
PCNA
POLA1
POLD3
PRIM1
RAD51
RAD51AP1
RFC2
RPA2
RRM1
RRM2
SLBP
TIPIN
TYMS
UBR7
UHRF1
UNG
USP1
WDR76

### Sheet: cell proportions
Response to chemotherapy	refined_celltype	n	cell_percentage
Resistant	B	7248	7.17887
Resistant	CD4+ T	25266	25.025
Resistant	CD8+ T	14114	13.9794
Resistant	Cancer cells	14040	13.9061
Resistant	DC	1682	1.66596
Resistant	Endothelial cells	2518	2.49398
Resistant	Macrophage	17469	17.3024
Resistant	Monocyte	5434	5.38217
Resistant	NK	3484	3.45077
Resistant	Stromal	9708	9.6154
Sensitive	B	10633	9.4164
Sensitive	CD4+ T	20967	18.568
Sensitive	CD8+ T	13664	12.1006
Sensitive	Cancer cells	30754	27.2352
Sensitive	DC	3538	3.13319
Sensitive	Endothelial cells	715	0.633192
Sensitive	Macrophage	17008	15.062
Sensitive	Monocyte	5639	4.9938
Sensitive	NK	6531	5.78374
Sensitive	Stromal	3471	3.07386

### Sheet: Enriched LRP (Sensitive)
LRP	Freq	percent
HLA-C_CD3D	149	34.9765
HLA-A_CD3D	144	33.8028
VIM_CD44	132	30.9859
HLA-B_CD3D	130	30.5164
B2M_CD3D	114	26.7606
PKM_CD44	103	24.1784
HLA-C_CD3G	97	22.77
HLA-A_CD3G	96	22.5352
HLA-B_CANX	92	21.5962
HLA-B_CD3G	91	21.3615
SPP1_CD44	91	21.3615
CALR_HLA-F	82	19.2488
TIMP1_CD63	82	19.2488
HLA-A_APLP2	74	17.3709
ICAM3_ITGB2	73	17.1362
B2M_HLA-F	72	16.9014
B2M_CD3G	71	16.6667
CALM1_SELL	71	16.6667
TGFB1_CXCR4	67	15.7277
CALM2_SELL	66	15.493
SELPLG_ITGB2	64	15.0235
SPP1_ITGB1	62	14.554
B2M_CD247	57	13.3803
CCL5_CXCR3	57	13.3803
PSAP_LRP1	55	12.9108
UBA52_TGFBR2	55	12.9108
FN1_CD44	53	12.4413
CD14_ITGB1	48	11.2676
CALM1_ABCA1	45	10.5634
CALR_LRP1	43	10.0939
FN1_ITGB1	43	10.0939
CALM2_ABCA1	41	9.62441
CALM3_SELL	41	9.62441
FN1_PLAUR	41	9.62441
GNAI2_CXCR3	41	9.62441
C1QB_LRP1	40	9.38967
CCL5_CCR1	40	9.38967
ICAM2_ITGB2	40	9.38967
CALM3_ABCA1	39	9.15493
HSP90B1_LRP1	39	9.15493
SPP1_ITGA4	39	9.15493
APOE_SORL1	38	8.92019
CD14_ITGA4	38	8.92019
ICAM1_ITGB2	36	8.4507
TGFB1_ENG	36	8.4507
TGFB1_TGFBR2	35	8.21596
RPS19_C5AR1	34	7.98122
CCL2_CCR1	33	7.74648
GNAI2_C5AR1	33	7.74648
HLA-C_LILRB2	33	7.74648
SERPINA1_LRP1	33	7.74648
APOE_LRP1	32	7.51174
CALM1_FAS	32	7.51174
GNAI2_ADCY7	32	7.51174
IL18_CD48	32	7.51174
CCL4_CCR1	31	7.277
LRPAP1_LRP1	31	7.277
LTB_TNFRSF1A	31	7.277
PLTP_ABCA1	31	7.277
SELPLG_SELL	31	7.277
CALM1_PTPRA	30	7.04225
GNAS_ADCY7	30	7.04225
HLA-A_LILRB2	30	7.04225
LGALS3BP_ITGB1	30	7.04225
HLA-E_KLRD1	29	6.80751
VCAN_CD44	29	6.80751
FN1_C5AR1	28	6.57277
ICAM1_IL2RG	28	6.57277
ICAM3_ITGAL	28	6.57277
LRPAP1_SORL1	27	6.33803
PSEN1_CD44	27	6.33803
TIMP2_ITGB1	27	6.33803
A2M_LRP1	26	6.10329
LYZ_ITGAL	26	6.10329
ANXA1_FPR3	25	5.86854
CCL5_CCR5	25	5.86854
GNAI2_S1PR1	25	5.86854
HLA-B_KLRD1	25	5.86854
IL16_CD4	25	5.86854
ALOX5AP_ALOX5	24	5.6338
CXCL16_CXCR6	24	5.6338
VCAN_ITGB1	24	5.6338
HLA-B_LILRB1	23	5.39906
HLA-B_LILRB2	23	5.39906
HLA-C_LILRB1	23	5.39906
PLAU_ITGB2	23	5.39906
CALR_ITGAV	22	5.16432
HLA-A_LILRB1	22	5.16432
MMP9_CD44	22	5.16432
S100A9_TLR4	22	5.16432
APP_CD74	21	4.92958
B2M_KLRD1	21	4.92958
CCL3_CCR1	21	4.92958
FN1_ITGA4	21	4.92958
GNAI2_FPR1	21	4.92958
MMP9_ITGB2	21	4.92958
SPP1_ITGAV	21	4.92958
TGFB1_ITGAV	21	4.92958
C3_IFITM1	20	4.69484
GNAI2_S1PR4	20	4.69484
HSP90B1_TLR2	20	4.69484
SERPING1_LRP1	20	4.69484
HSP90B1_TLR1	19	4.46009
PLAU_PLAUR	19	4.46009
ADAM9_ITGB1	18	4.22535
GNAI2_F2R	18	4.22535
HSP90B1_TLR4	18	4.22535
IL10_IL10RA	18	4.22535
SELPLG_ITGAM	18	4.22535
SPP1_S1PR1	18	4.22535
TNF_TNFRSF1B	18	4.22535
C3_CD81	17	3.99061
C3_ITGB2	17	3.99061
PLAU_ITGB1	17	3.99061
CCL4_CCR5	16	3.75587
COL1A1_CD44	16	3.75587
FN1_ITGAV	16	3.75587
GNAI2_CCR5	16	3.75587
VCAN_ITGA4	16	3.75587
B2M_LILRB2	15	3.52113
CCL2_CCR5	15	3.52113
ICAM2_ITGAL	15	3.52113
PLAU_LRP1	15	3.52113
UBA52_TGFBR1	15	3.52113
ANXA1_FPR1	14	3.28638
APP_LRP1	14	3.28638
C1QA_CR1	14	3.28638
FN1_ITGA5	14	3.28638
S100A8_TLR4	14	3.28638
SPP1_ITGA5	14	3.28638
TNFSF13_TNFRSF1A	14	3.28638
VEGFA_ITGB1	14	3.28638
B2M_TFRC	13	3.05164
CCL3L3_CCR5	13	3.05164
COL1A1_ITGB1	13	3.05164
COL1A2_CD44	13	3.05164
COL1A2_ITGB1	13	3.05164
F13A1_ITGA4	13	3.05164
F13A1_ITGB1	13	3.05164
FN1_ITGB7	13	3.05164
ICAM1_ITGAM	13	3.05164
ADAM9_ITGB5	12	2.8169
B2M_LILRB1	12	2.8169
C1QA_CD93	12	2.8169
CD40LG_ITGB2	12	2.8169
HBEGF_CD44	12	2.8169
HEBP1_FPR3	12	2.8169
IL16_KCNA3	12	2.8169
TNFSF13_TNFRSF14	12	2.8169
ADAM15_ITGB1	11	2.58216
CCL3_CCR5	11	2.58216
CD70_CD27	11	2.58216
ICAM1_ITGAL	11	2.58216
VEGFA_SIRPA	11	2.58216
ADAM17_ITGB1	10	2.34742
APOE_SCARB1	10	2.34742
C3_LRP1	10	2.34742
CCL2_CCR2	10	2.34742
COL3A1_ITGB1	10	2.34742
GPI_AMFR	10	2.34742
HSP90B1_ASGR1	10	2.34742
LTB_CD40	10	2.34742
MDK_ITGB1	10	2.34742
PLAU_IGF2R	10	2.34742
PLAU_ITGAM	10	2.34742
TGFB1_TGFBR1	10	2.34742
UBA52_NOTCH1	10	2.34742
VCAM1_ITGB1	10	2.34742
VCAN_SELL	10	2.34742
VCAN_TLR1	10	2.34742
VEGFA_ITGAV	10	2.34742
ADAM9_ITGAV	9	2.11268
ANXA1_DYSF	9	2.11268
C3_C3AR1	9	2.11268
C3_CD46	9	2.11268
C3_ITGAX	9	2.11268
CALM1_KCNQ1	9	2.11268
CALM1_PDE1B	9	2.11268
CCL8_CCR1	9	2.11268
COL6A1_ITGB1	9	2.11268
CXCL12_CXCR4	9	2.11268
DUSP18_RPSA	9	2.11268
FASLG_TNFRSF1A	9	2.11268
GZMB_PGRMC1	9	2.11268
HBEGF_CD9	9	2.11268
HMGB1_THBD	9	2.11268
ICAM2_ITGAM	9	2.11268
IL16_CCR5	9	2.11268
PSEN1_NCSTN	9	2.11268
PSEN1_NOTCH2	9	2.11268
PTDSS1_JMJD6	9	2.11268
SLPI_CD4	9	2.11268
VCAM1_ITGB2	9	2.11268
VEGFA_NRP2	9	2.11268
CCL20_CXCR3	8	1.87793
HSPA1A_TLR4	8	1.87793
LIN7C_ABCA1	8	1.87793
LTA_TNFRSF1B	8	1.87793
PLAU_ITGA5	8	1.87793
PLAU_ITGAV	8	1.87793
PLAU_ST14	8	1.87793
SEMA4A_PLXND1	8	1.87793
SPON2_ITGB2	8	1.87793
TGFB1_CD109	8	1.87793
TNFSF10_TNFRSF10A	8	1.87793
TNFSF10_TNFRSF10B	8	1.87793
TNF_TNFRSF1A	8	1.87793
ADAM10_AXL	7	1.64319
ARF1_PLD2	7	1.64319
C3_ITGAM	7	1.64319
CALM2_KCNQ1	7	1.64319
CALM2_PDE1B	7	1.64319
CALM3_KCNQ1	7	1.64319
CALM3_PDE1B	7	1.64319
COL1A1_ITGAV	7	1.64319
COL1A2_ITGAV	7	1.64319
DUSP18_ITGB1	7	1.64319
GZMB_IGF2R	7	1.64319
HBEGF_CD82	7	1.64319
HLA-E_KLRC1	7	1.64319
ICAM1_ITGAX	7	1.64319
IL10_SIRPG	7	1.64319
MDK_LRP1	7	1.64319
MFNG_NOTCH2	7	1.64319
NUCB2_ERAP1	7	1.64319
PLAU_ITGB5	7	1.64319
PLAU_MRC2	7	1.64319
PSAP_SORT1	7	1.64319
TGM2_ITGB1	7	1.64319
ADAM28_ITGA4	6	1.40845
ANXA1_FPR2	6	1.40845
BTLA_CD247	6	1.40845
CALM1_CRHR1	6	1.40845
CALR_SCARF1	6	1.40845
CCL5_SDC4	6	1.40845
CD55_CR1	6	1.40845
GNAI2_S1PR5	6	1.40845
IL10_IL10RB	6	1.40845
LGALS3BP_VANGL1	6	1.40845
LTB_LTBR	6	1.40845
MDK_ITGA4	6	1.40845
OSM_IL6ST	6	1.40845
TGFB1_SDC2	6	1.40845
THBS1_CD47	6	1.40845
TNFSF13_FAS	6	1.40845
TNFSF14_TNFRSF14	6	1.40845
VCAN_TLR2	6	1.40845
VEGFA_NRP1	6	1.40845
ADAM15_ITGA5	5	1.17371
ADAM17_ITGA5	5	1.17371
APP_NCSTN	5	1.17371
B2M_KLRC1	5	1.17371
CCL20_CCR6	5	1.17371
CCL23_CCR1	5	1.17371
CCL3_CCR4	5	1.17371
COL1A1_ITGA5	5	1.17371
CXCL10_CXCR3	5	1.17371
DUSP18_CD151	5	1.17371
EBI3_IL6ST	5	1.17371
FASLG_FAS	5	1.17371
FN1_ITGA6	5	1.17371
FN1_SDC2	5	1.17371
GAS6_MERTK	5	1.17371
GNAI2_EDNRB	5	1.17371
GNAS_PTGDR	5	1.17371
HLA-C_DDR1	5	1.17371
HSP90B1_TLR7	5	1.17371
ICAM1_IL2RA	5	1.17371
IL1B_IL1R2	5	1.17371
IL2_IL2RG	5	1.17371
LRPAP1_LDLR	5	1.17371
LTA_TNFRSF14	5	1.17371
LY86_CD180	5	1.17371
MMP7_CD151	5	1.17371
MMP7_CD44	5	1.17371
MMP9_ITGAM	5	1.17371
MMP9_LRP1	5	1.17371
THBS1_ITGB1	5	1.17371
TNF_LTBR	5	1.17371
TNF_TNFRSF21	5	1.17371

### Sheet: Enriched LRP (Resistant)
LRP	Freq	percent
HLA-A_CD3D	553	43.1021
HLA-C_CD3D	530	41.3094
B2M_CD3D	505	39.3609
VIM_CD44	450	35.074
HLA-A_CD3G	431	33.5931
PKM_CD44	424	33.0475
HLA-C_CD3G	414	32.2681
CCL5_CXCR3	411	32.0343
SPP1_CD44	409	31.8784
HLA-B_CD3D	388	30.2416
ICAM3_ITGB2	380	29.6181
B2M_CD3G	379	29.5401
SELPLG_ITGB2	370	28.8387
B2M_HLA-F	360	28.0592
CALR_HLA-F	349	27.2019
TIMP1_CD63	314	24.4739
B2M_CD247	313	24.3959
HLA-B_CD3G	293	22.8371
SPP1_ITGB1	264	20.5768
CALM1_SELL	255	19.8753
SPP1_S1PR1	254	19.7973
SPP1_ITGA4	241	18.7841
CALM2_SELL	239	18.6282
CD14_ITGB1	239	18.6282
HLA-B_CANX	227	17.6929
CALM3_SELL	219	17.0694
SELPLG_SELL	219	17.0694
CD14_ITGA4	207	16.1341
HLA-A_APLP2	207	16.1341
FN1_CD44	204	15.9002
ICAM2_ITGB2	188	14.6532
LTB_TNFRSF1A	154	12.0031
FN1_ITGB1	149	11.6134
GNAI2_CXCR3	143	11.1458
TGFB1_CXCR4	132	10.2884
FN1_ITGA4	129	10.0546
APOE_SORL1	124	9.66485
CALM1_FAS	123	9.58691
ICAM3_ITGAL	118	9.19719
PSAP_LRP1	98	7.63835
GNAI2_S1PR1	97	7.56041
CCL5_CCR5	95	7.40452
ICAM1_ITGB2	93	7.24864
CD40LG_ITGB2	92	7.17069
C1QB_LRP1	90	7.01481
CALR_LRP1	90	7.01481
APOE_LRP1	87	6.78098
CCL4_CCR5	85	6.6251
IL16_CD4	85	6.6251
UBA52_TGFBR2	85	6.6251
CALM3_ABCA1	84	6.54716
COL1A1_CD44	82	6.39127
HSP90B1_LRP1	81	6.31333
CALM2_ABCA1	76	5.92362
TNFSF14_TNFRSF14	73	5.68979
SPP1_ITGA5	71	5.5339
TNF_TNFRSF1B	70	5.45596
CCL4_CCR1	68	5.30008
LYZ_ITGAL	68	5.30008
PLTP_ABCA1	68	5.30008
CALM1_ABCA1	67	5.22214
ICAM2_ITGAL	67	5.22214
LGALS3BP_ITGB1	66	5.14419
FN1_ITGB7	65	5.06625
CCL5_CCR1	64	4.98831
FN1_PLAUR	64	4.98831
LRPAP1_SORL1	64	4.98831
ICAM1_IL2RG	63	4.91037
CALM1_PTPRA	61	4.75448
GNAI2_F2R	61	4.75448
IL16_KCNA3	59	4.5986
TGFB1_ENG	59	4.5986
VCAN_CD44	58	4.52065
COL1A2_CD44	57	4.44271
COL3A1_ITGB1	57	4.44271
C3_ITGB2	55	4.28683
GNAI2_CCR5	55	4.28683
ADAM17_ITGB1	54	4.20889
APP_CD74	54	4.20889
COL1A1_ITGB1	54	4.20889
CXCL16_CXCR6	54	4.20889
F13A1_ITGB1	54	4.20889
GNAI2_C5AR1	54	4.20889
TNF_TNFRSF1A	54	4.20889
COL1A2_ITGB1	53	4.13094
IL16_CCR5	53	4.13094
SERPINA1_LRP1	53	4.13094
A2M_LRP1	52	4.053
TIMP2_ITGB1	52	4.053
ANXA1_FPR3	50	3.89712
FN1_C5AR1	50	3.89712
TGFB1_TGFBR2	49	3.81917
ALOX5AP_ALOX5	47	3.66329
LRPAP1_LRP1	47	3.66329
C3_IFITM1	46	3.58535
CALR_ITGAV	46	3.58535
GNAI2_FPR1	45	3.5074
GNAI2_S1PR4	45	3.5074
IL18_CD48	45	3.5074
F13A1_ITGA4	44	3.42946
FN1_ITGA5	44	3.42946
FASLG_TNFRSF1A	43	3.35152
PSEN1_CD44	43	3.35152
PTDSS1_JMJD6	43	3.35152
ANXA1_FPR1	42	3.27358
CCL2_CCR1	42	3.27358
VCAN_ITGB1	42	3.27358
PLAU_ITGB2	41	3.19564
GNAI2_ADCY7	40	3.11769
ADAM9_ITGB1	39	3.03975
CCL3_CCR1	39	3.03975
DUSP18_RPSA	39	3.03975
GNAS_ADCY7	39	3.03975
HSP90B1_TLR4	39	3.03975
HLA-B_KLRD1	38	2.96181
HLA-B_LILRB1	38	2.96181
C3_CD81	36	2.80592
ICAM1_ITGAL	36	2.80592
MDK_ITGB1	36	2.80592
ADAM15_ITGB1	35	2.72798
CALM1_KCNN4	35	2.72798
FN1_ITGAV	35	2.72798
PLAU_ITGB1	35	2.72798
HLA-A_LILRB1	34	2.65004
NUCB2_ERAP1	34	2.65004
S100A9_TLR4	34	2.65004
SERPING1_LRP1	34	2.65004
CCL3L3_CCR5	32	2.49415
HLA-C_LILRB1	32	2.49415
HLA-E_KLRD1	32	2.49415
IL10_IL10RA	32	2.49415
MDK_ITGA4	32	2.49415
HSP90B1_TLR1	31	2.41621
S100A8_TLR4	31	2.41621
VCAN_ITGA4	31	2.41621
C1QA_CR1	30	2.33827
CCL3_CCR5	30	2.33827
HSP90B1_TLR2	30	2.33827
SPP1_ITGAV	30	2.33827
CCL5_CCR4	29	2.26033
FASLG_FAS	29	2.26033
GSTP1_TRAF2	29	2.26033
HLA-B_LILRB2	29	2.26033
PLAU_PLAUR	29	2.26033
HBEGF_CD44	28	2.18239
TGFB1_ITGAV	28	2.18239
UBA52_TGFBR1	28	2.18239
B2M_KLRD1	27	2.10444
C1QA_CD93	27	2.10444
RPS19_C5AR1	27	2.10444
APOE_SCARB1	26	2.0265
APP_LRP1	26	2.0265
B2M_LILRB1	26	2.0265
C3_LRP1	26	2.0265
CCL2_CCR5	26	2.0265
DUSP18_ITGB1	26	2.0265
TGFB1_TGFBR1	26	2.0265
TNFSF13_TNFRSF14	26	2.0265
VCAM1_ITGB2	26	2.0265
B2M_TFRC	25	1.94856
C3_C3AR1	25	1.94856
ICAM1_ITGAM	25	1.94856
APOE_LDLR	24	1.87062
LTB_CD40	24	1.87062
PLAU_LRP1	24	1.87062
SLPI_CD4	24	1.87062
C3_CD46	23	1.79267
CD70_CD27	23	1.79267
LTA_TNFRSF14	23	1.79267
LTA_TNFRSF1A	23	1.79267
LTA_TNFRSF1B	23	1.79267
PLAU_ST14	23	1.79267
CALM1_CRHR1	22	1.71473
HEBP1_FPR3	22	1.71473
HSPA1A_TLR4	22	1.71473
TGM2_ITGB1	22	1.71473
TNFSF10_TNFRSF10A	22	1.71473
VCAN_SELL	22	1.71473
GZMB_IGF2R	21	1.63679
HBEGF_CD82	21	1.63679
HLA-C_LILRB2	21	1.63679
SELPLG_ITGAM	21	1.63679
TNF_LTBR	21	1.63679
UBA52_NOTCH1	21	1.63679
HLA-E_KLRC1	20	1.55885
HSP90B1_ASGR1	20	1.55885
ICAM1_ITGAX	20	1.55885
IL15_IL2RG	20	1.55885
MFNG_NOTCH2	20	1.55885
MMP9_ITGB2	20	1.55885
CXCL10_CXCR3	19	1.4809
FN1_ITGA6	19	1.4809
GPI_AMFR	19	1.4809
HLA-A_LILRB2	19	1.4809
HSP90B1_TLR7	19	1.4809
PSAP_SORT1	19	1.4809
TGFB1_TGFBR3	19	1.4809
TNFSF13_TNFRSF1A	19	1.4809
ADAM28_ITGA4	18	1.40296
B2M_KLRC1	18	1.40296
BTLA_CD247	18	1.40296
CCL5_SDC4	18	1.40296
GNAI2_S1PR5	18	1.40296
GZMB_PGRMC1	18	1.40296
TNFSF13_FAS	18	1.40296
VCAM1_ITGA4	18	1.40296
CCL20_CXCR3	17	1.32502
GAS6_AXL	17	1.32502
ICAM1_IL2RA	17	1.32502
IL10_IL10RB	17	1.32502
TNFSF10_TNFRSF10B	17	1.32502
ADAM10_AXL	16	1.24708
ADAM17_ITGA5	16	1.24708
ADAM9_ITGB5	16	1.24708
DUSP18_CD151	16	1.24708
LTB_LTBR	16	1.24708
MDK_LRP1	16	1.24708
MMP9_CD44	16	1.24708
OSM_IL6ST	16	1.24708
SEMA4D_CD72	16	1.24708
THBS1_ITGB1	16	1.24708
TNFSF14_LTBR	16	1.24708
UBA52_ACVR1	16	1.24708
C3_ITGAX	15	1.16913
HMGB1_THBD	15	1.16913
IL15_IL2RB	15	1.16913
TGM2_ITGA4	15	1.16913
VCAM1_ITGB1	15	1.16913
ANXA1_DYSF	14	1.09119
ARF1_PLD2	14	1.09119
CXCL12_CXCR4	14	1.09119
HP_ITGB2	14	1.09119
ICAM2_ITGAM	14	1.09119
MMP9_LRP1	14	1.09119
PLAU_IGF2R	14	1.09119
PSEN1_NCSTN	14	1.09119
SPON2_ITGB2	14	1.09119
VEGFA_ITGB1	14	1.09119
VEGFA_NRP2	14	1.09119
BTLA_TNFRSF14	13	1.01325
CD55_CR1	13	1.01325
CFH_SELL	13	1.01325
COL1A1_ITGA5	13	1.01325
CYR61_ITGB2	13	1.01325
GNAS_PTGDR	13	1.01325
HBEGF_CD9	13	1.01325
MDK_SDC3	13	1.01325
PDGFB_LRP1	13	1.01325
PDGFB_S1PR1	13	1.01325
PLAT_ITGB2	13	1.01325
PLAU_ITGAV	13	1.01325
SEMA4A_PLXND1	13	1.01325
SEMA4D_PLXNB2	13	1.01325
VEGFB_NRP1	13	1.01325
ADAM9_ITGAV	12	0.935308
APP_NCSTN	12	0.935308
B2M_LILRB2	12	0.935308
C3_ITGAM	12	0.935308
CALM1_VIPR1	12	0.935308
CCL18_C14orf1	12	0.935308
COL6A1_ITGB1	12	0.935308
CSF1_CSF1R	12	0.935308
GAS6_MERTK	12	0.935308
IL10_SIRPG	12	0.935308
LIN7C_ABCA1	12	0.935308
PLAU_ITGAM	12	0.935308
PSEN1_NOTCH2	12	0.935308
THBS1_CD47	12	0.935308
VEGFA_SIRPA	12	0.935308
CALM2_KCNQ1	11	0.857366
CCL2_CCR4	11	0.857366
CCL8_CCR1	11	0.857366
COL1A1_ITGAV	11	0.857366
GNAI2_EDNRB	11	0.857366
GNAI2_UNC5B	11	0.857366
GNAS_CRHR1	11	0.857366
HGF_CD44	11	0.857366
IFNG_IFNGR1	11	0.857366
IL1B_IL1RAP	11	0.857366
LRPAP1_LDLR	11	0.857366
LRPAP1_SORT1	11	0.857366
PLAU_ITGA5	11	0.857366
CALM3_KCNQ1	10	0.779423
COL1A1_ITGA1	10	0.779423
COL5A1_ITGB1	10	0.779423
CXCL12_CD4	10	0.779423
CXCL12_ITGB1	10	0.779423
CXCL13_CXCR3	10	0.779423
FN1_NT5E	10	0.779423
MFNG_NOTCH1	10	0.779423
MMP7_CD44	10	0.779423
PDGFB_ITGAV	10	0.779423
TNF_TRAF2	10	0.779423
VCAM1_ITGB7	10	0.779423
ADAM17_NOTCH1	9	0.701481
ADAM9_ITGA6	9	0.701481
COL1A2_ITGAV	9	0.701481
COL6A2_ITGB1	9	0.701481
CXCL9_CXCR3	9	0.701481
HLA-A_ERBB2	9	0.701481
HLA-A_KIR3DL2	9	0.701481
IFNG_IFNGR2	9	0.701481
IL1B_ADRB2	9	0.701481
PTDSS1_SCARB1	9	0.701481
PTMA_VIPR1	9	0.701481
SERPINE1_PLAUR	9	0.701481
TGFB1_CD109	9	0.701481
THBS1_ITGA4	9	0.701481
ADAM15_ITGA5	8	0.623539
CALR_SCARF1	8	0.623539
COL1A2_ITGA1	8	0.623539
CTGF_ITGB2	8	0.623539
CXCL12_CXCR3	8	0.623539
EBI3_IL6ST	8	0.623539
ICAM4_ITGB2	8	0.623539
IL23A_IL12RB1	8	0.623539
IL6_IL6ST	8	0.623539
MDK_SDC4	8	0.623539
PLAU_ITGB5	8	0.623539
PLAU_MRC2	8	0.623539
PTGS2_ALOX5	8	0.623539
VCAN_TLR2	8	0.623539
VEGFA_ITGAV	8	0.623539
VEGFA_NRP1	8	0.623539
ADAM15_ITGAV	7	0.545596
B2M_HFE	7	0.545596
CALM1_KCNQ1	7	0.545596
CALM2_PDE1B	7	0.545596
CALM3_PDE1B	7	0.545596
CCL20_CCR6	7	0.545596
CCL8_CCR5	7	0.545596
COL1A1_CD93	7	0.545596
COL5A2_ITGB1	7	0.545596
COL6A3_ITGB1	7	0.545596
CXCL10_SDC4	7	0.545596
F8_LRP1	7	0.545596
FN1_IL17RC	7	0.545596
FN1_ITGB8	7	0.545596
HLA-C_DDR1	7	0.545596
ICAM4_ITGA4	7	0.545596
IL18_IL18RAP	7	0.545596
IL1B_IL1R2	7	0.545596
IL7_IL2RG	7	0.545596
LTBP3_ITGB5	7	0.545596
LY86_CD180	7	0.545596
MDK_ITGA6	7	0.545596
PSAP_CELSR1	7	0.545596
PSEN1_NOTCH1	7	0.545596
SERPINE1_LRP1	7	0.545596
THBS1_LRP1	7	0.545596
VCAN_TLR1	7	0.545596
APOE_LRP8	6	0.467654
BGN_LY96	6	0.467654
CALM1_HMMR	6	0.467654
CALM1_PDE1B	6	0.467654
CCL2_CCR2	6	0.467654
CD40LG_CD40	6	0.467654
COL18A1_ITGB1	6	0.467654
COL1A1_DDR1	6	0.467654
COL1A2_CD93	6	0.467654
COL4A1_ITGB1	6	0.467654
EBI3_IL27RA	6	0.467654
FBLN1_ITGB1	6	0.467654
GNAI2_ADRA2B	6	0.467654
GNAI2_CAV1	6	0.467654
HLA-B_KIR3DL1	6	0.467654
ICAM4_ITGB1	6	0.467654
IL15_IL15RA	6	0.467654
IL1B_IL1R1	6	0.467654
INHBA_ENG	6	0.467654
LAMB1_ITGB1	6	0.467654
MADCAM1_CD44	6	0.467654
MMP9_ITGAM	6	0.467654
PRSS23_TMEM222	6	0.467654
SEMA7A_ITGB1	6	0.467654
VEGFA_EPHB2	6	0.467654
BGN_TLR4	5	0.389712
C3_CR1	5	0.389712
CALM2_INSR	5	0.389712
CALR_ITGA3	5	0.389712
CCL3_CCR4	5	0.389712
CD40LG_ITGAM	5	0.389712
COL3A1_DDR1	5	0.389712
COL4A1_CD47	5	0.389712
FBN1_ITGB1	5	0.389712
FN1_ITGA9	5	0.389712
HGF_ST14	5	0.389712
HLA-B_KIR2DL3	5	0.389712
HLA-C_KIR3DL1	5	0.389712
HLA-E_SLC16A4	5	0.389712
HSP90B1_ERBB2	5	0.389712
IL7_IL7R	5	0.389712
LAMA4_ITGB1	5	0.389712
RARRES2_CCRL2	5	0.389712
SEMA3C_NRP1	5	0.389712
TGFB1_CAV1	5	0.389712
TGFB1_ITGB8	5	0.389712
TNF_TNFRSF21	5	0.389712

### Sheet: LRP Common
LRP
HLA-A_CD3D
HLA-C_CD3D
B2M_CD3D
VIM_CD44
HLA-A_CD3G
PKM_CD44
HLA-C_CD3G
CCL5_CXCR3
SPP1_CD44
HLA-B_CD3D
ICAM3_ITGB2
B2M_CD3G
SELPLG_ITGB2
B2M_HLA-F
CALR_HLA-F
TIMP1_CD63
B2M_CD247
HLA-B_CD3G
SPP1_ITGB1
CALM1_SELL
SPP1_S1PR1
SPP1_ITGA4
CALM2_SELL
CD14_ITGB1
HLA-B_CANX
CALM3_SELL
SELPLG_SELL
CD14_ITGA4
HLA-A_APLP2
FN1_CD44
ICAM2_ITGB2
LTB_TNFRSF1A
FN1_ITGB1
GNAI2_CXCR3
TGFB1_CXCR4
FN1_ITGA4
APOE_SORL1
CALM1_FAS
ICAM3_ITGAL
PSAP_LRP1
GNAI2_S1PR1
CCL5_CCR5
ICAM1_ITGB2
CD40LG_ITGB2
C1QB_LRP1
CALR_LRP1
APOE_LRP1
CCL4_CCR5
IL16_CD4
UBA52_TGFBR2
CALM3_ABCA1
COL1A1_CD44
HSP90B1_LRP1
CALM2_ABCA1
TNFSF14_TNFRSF14
SPP1_ITGA5
TNF_TNFRSF1B
CCL4_CCR1
LYZ_ITGAL
PLTP_ABCA1
CALM1_ABCA1
ICAM2_ITGAL
LGALS3BP_ITGB1
FN1_ITGB7
CCL5_CCR1
FN1_PLAUR
LRPAP1_SORL1
ICAM1_IL2RG
CALM1_PTPRA
GNAI2_F2R
IL16_KCNA3
TGFB1_ENG
VCAN_CD44
COL1A2_CD44
COL3A1_ITGB1
C3_ITGB2
GNAI2_CCR5
ADAM17_ITGB1
APP_CD74
COL1A1_ITGB1
CXCL16_CXCR6
F13A1_ITGB1
GNAI2_C5AR1
TNF_TNFRSF1A
COL1A2_ITGB1
IL16_CCR5
SERPINA1_LRP1
A2M_LRP1
TIMP2_ITGB1
ANXA1_FPR3
FN1_C5AR1
TGFB1_TGFBR2
ALOX5AP_ALOX5
LRPAP1_LRP1
C3_IFITM1
CALR_ITGAV
GNAI2_FPR1
GNAI2_S1PR4
IL18_CD48
F13A1_ITGA4
FN1_ITGA5
FASLG_TNFRSF1A
PSEN1_CD44
PTDSS1_JMJD6
ANXA1_FPR1
CCL2_CCR1
VCAN_ITGB1
PLAU_ITGB2
GNAI2_ADCY7
ADAM9_ITGB1
CCL3_CCR1
DUSP18_RPSA
GNAS_ADCY7
HSP90B1_TLR4
HLA-B_KLRD1
HLA-B_LILRB1
C3_CD81
ICAM1_ITGAL
MDK_ITGB1
ADAM15_ITGB1
FN1_ITGAV
PLAU_ITGB1
HLA-A_LILRB1
NUCB2_ERAP1
S100A9_TLR4
SERPING1_LRP1
CCL3L3_CCR5
HLA-C_LILRB1
HLA-E_KLRD1
IL10_IL10RA
MDK_ITGA4
HSP90B1_TLR1
S100A8_TLR4
VCAN_ITGA4
C1QA_CR1
CCL3_CCR5
HSP90B1_TLR2
SPP1_ITGAV
FASLG_FAS
HLA-B_LILRB2
PLAU_PLAUR
HBEGF_CD44
TGFB1_ITGAV
UBA52_TGFBR1
B2M_KLRD1
C1QA_CD93
RPS19_C5AR1
APOE_SCARB1
APP_LRP1
B2M_LILRB1
C3_LRP1
CCL2_CCR5
DUSP18_ITGB1
TGFB1_TGFBR1
TNFSF13_TNFRSF14
VCAM1_ITGB2
B2M_TFRC
C3_C3AR1
ICAM1_ITGAM
LTB_CD40
PLAU_LRP1
SLPI_CD4
C3_CD46
CD70_CD27
LTA_TNFRSF14
LTA_TNFRSF1B
PLAU_ST14
CALM1_CRHR1
HEBP1_FPR3
HSPA1A_TLR4
TGM2_ITGB1
TNFSF10_TNFRSF10A
VCAN_SELL
GZMB_IGF2R
HBEGF_CD82
HLA-C_LILRB2
SELPLG_ITGAM
TNF_LTBR
UBA52_NOTCH1
HLA-E_KLRC1
HSP90B1_ASGR1
ICAM1_ITGAX
MFNG_NOTCH2
MMP9_ITGB2
CXCL10_CXCR3
FN1_ITGA6
GPI_AMFR
HLA-A_LILRB2
HSP90B1_TLR7
PSAP_SORT1
TNFSF13_TNFRSF1A
ADAM28_ITGA4
B2M_KLRC1
BTLA_CD247
CCL5_SDC4
GNAI2_S1PR5
GZMB_PGRMC1
TNFSF13_FAS
CCL20_CXCR3
ICAM1_IL2RA
IL10_IL10RB
TNFSF10_TNFRSF10B
ADAM10_AXL
ADAM17_ITGA5
ADAM9_ITGB5
DUSP18_CD151
LTB_LTBR
MDK_LRP1
MMP9_CD44
OSM_IL6ST
THBS1_ITGB1
C3_ITGAX
HMGB1_THBD
VCAM1_ITGB1
ANXA1_DYSF
ARF1_PLD2
CXCL12_CXCR4
ICAM2_ITGAM
MMP9_LRP1
PLAU_IGF2R
PSEN1_NCSTN
SPON2_ITGB2
VEGFA_ITGB1
VEGFA_NRP2
CD55_CR1
COL1A1_ITGA5
GNAS_PTGDR
HBEGF_CD9
PLAU_ITGAV
SEMA4A_PLXND1
ADAM9_ITGAV
APP_NCSTN
B2M_LILRB2
C3_ITGAM
COL6A1_ITGB1
GAS6_MERTK
IL10_SIRPG
LIN7C_ABCA1
PLAU_ITGAM
PSEN1_NOTCH2
THBS1_CD47
VEGFA_SIRPA
CALM2_KCNQ1
CCL8_CCR1
COL1A1_ITGAV
GNAI2_EDNRB
LRPAP1_LDLR
PLAU_ITGA5
CALM3_KCNQ1
MMP7_CD44
COL1A2_ITGAV
TGFB1_CD109
ADAM15_ITGA5
CALR_SCARF1
EBI3_IL6ST
PLAU_ITGB5
PLAU_MRC2
VCAN_TLR2
VEGFA_ITGAV
VEGFA_NRP1
CALM1_KCNQ1
CALM2_PDE1B
CALM3_PDE1B
CCL20_CCR6
HLA-C_DDR1
IL1B_IL1R2
LY86_CD180
VCAN_TLR1
CALM1_PDE1B
CCL2_CCR2
MMP9_ITGAM
CCL3_CCR4
TNF_TNFRSF21

### Sheet: Spatial LRP (good response)
LRP	total_freq	final_percent
CD14_ITGB1	185	37.3737
FN1_ITGB1	170	34.3434
TIMP2_ITGB1	170	34.3434
CALM2_ABCA1	169	34.1414
LRPAP1_LRP1	165	33.3333
COL1A2_ITGB1	161	32.5253
TIMP1_CD63	160	32.3232
LGALS3BP_ITGB1	160	32.3232
COL1A1_ITGB1	156	31.5152
LTB_TNFRSF1A	152	30.7071
CALM1_ABCA1	150	30.303
A2M_LRP1	148	29.899
APP_LRP1	148	29.899
SPP1_ITGB1	146	29.4949
MMP9_ITGB2	146	29.4949
COL6A1_ITGB1	145	29.2929
PLTP_ABCA1	143	28.8889
COL3A1_ITGB1	143	28.8889
APP_NCSTN	143	28.8889
MDK_ITGB1	142	28.6869
ICAM1_ITGB2	140	28.2828
HLA-C_DDR1	140	28.2828
CALM3_ABCA1	139	28.0808
APP_CD74	139	28.0808
PSAP_LRP1	138	27.8788
PKM_CD44	137	27.6768
B2M_HLA-F	136	27.4747
C3_ITGB2	135	27.2727
VCAN_ITGB1	134	27.0707
CXCL12_CXCR4	134	27.0707
C1QB_LRP1	132	26.6667
C3_LRP1	132	26.6667
ICAM1_IL2RG	131	26.4646
SERPING1_LRP1	129	26.0606
C3_CD81	128	25.8586
MDK_LRP1	128	25.8586
VIM_CD44	127	25.6566
FN1_CD44	125	25.2525
HSP90B1_LRP1	125	25.2525
CALR_LRP1	124	25.0505
PLAU_ITGB1	124	25.0505
MMP9_CD44	123	24.8485
HLA-A_APLP2	122	24.6465
CALR_ITGAV	122	24.6465
FN1_ITGAV	122	24.6465
CALR_HLA-F	121	24.4444
APOE_LRP1	121	24.4444
SPP1_CD44	120	24.2424
MMP9_LRP1	119	24.0404
COL1A2_ITGAV	119	24.0404
PLAU_ITGB2	118	23.8384
COL1A1_ITGAV	118	23.8384
PLAU_ITGB5	118	23.8384
PLAU_MRC2	118	23.8384
HLA-B_CANX	117	23.6364
B2M_CD3D	116	23.4343
FN1_PLAUR	115	23.2323
SPON2_ITGB2	115	23.2323
COL1A1_CD44	113	22.8283
ICAM1_ITGAX	113	22.8283
CALM1_PTPRA	112	22.6263
COL1A2_CD44	112	22.6263
PLAU_LRP1	111	22.4242
PLAU_ST14	111	22.4242
SLPI_CD4	110	22.2222
CCL5_SDC4	110	22.2222
FN1_ITGA5	107	21.6162
VCAM1_ITGB1	107	21.6162
HLA-C_CD3D	105	21.2121
HLA-B_CD3D	105	21.2121
SPP1_ITGAV	105	21.2121
COL1A1_ITGA5	104	21.0101
HLA-A_CD3D	102	20.6061
PLAU_PLAUR	102	20.6061
ICAM1_ITGAL	101	20.404
C3_CD46	101	20.404
VCAN_CD44	100	20.202
C3_ITGAX	99	20
SERPINA1_LRP1	98	19.798
SPP1_ITGA5	97	19.596
VCAM1_ITGB2	97	19.596
PLAU_ITGAV	95	19.1919
SELPLG_ITGB2	94	18.9899
LTB_CD40	93	18.7879
APOE_SCARB1	92	18.5859
IL16_CD4	91	18.3838
UBA52_TGFBR2	90	18.1818
LRPAP1_SORL1	89	17.9798
GNAI2_ADCY7	88	17.7778
PLAU_ITGA5	88	17.7778
LTB_LTBR	86	17.3737
PSAP_SORT1	85	17.1717
C3_IFITM1	84	16.9697
LYZ_ITGAL	83	16.7677
B2M_CD247	82	16.5657
GNAS_ADCY7	82	16.5657
ADAM15_ITGB1	82	16.5657
TGM2_ITGB1	82	16.5657
PSEN1_NOTCH2	81	16.3636
FN1_SDC2	80	16.1616
PSEN1_NCSTN	77	15.5556
ANXA1_FPR3	76	15.3535
PLAU_IGF2R	76	15.3535
GNAI2_F2R	75	15.1515
UBA52_TGFBR1	74	14.9495
UBA52_NOTCH1	74	14.9495
ICAM3_ITGB2	73	14.7475
PSEN1_CD44	72	14.5455
ADAM9_ITGB1	72	14.5455
GPI_AMFR	69	13.9394
C3_C3AR1	68	13.7374
TNFSF10_TNFRSF10B	68	13.7374
ADAM15_ITGA5	67	13.5354
IL16_CCR5	65	13.1313
SEMA4A_PLXND1	65	13.1313
ADAM9_ITGAV	65	13.1313
TGFB1_CXCR4	64	12.9293
GNAI2_CCR5	64	12.9293
GNAI2_CXCR3	60	12.1212
FN1_ITGB7	60	12.1212
ICAM1_ITGAM	60	12.1212
MMP9_ITGAM	60	12.1212
APOE_SORL1	59	11.9192
TGFB1_ENG	59	11.9192
C1QA_CD93	59	11.9192
GZMB_PGRMC1	59	11.9192
THBS1_ITGB1	59	11.9192
LIN7C_ABCA1	59	11.9192
CCL5_CCR5	58	11.7172
B2M_TFRC	58	11.7172
VEGFA_ITGB1	58	11.7172
ICAM3_ITGAL	57	11.5152
ARF1_PLD2	57	11.5152
NUCB2_ERAP1	56	11.3131
CALM1_FAS	55	11.1111
ADAM9_ITGB5	55	11.1111
C3_ITGAM	54	10.9091
B2M_CD3G	53	10.7071
FN1_ITGA6	53	10.7071
TGFB1_TGFBR2	52	10.5051
CXCL10_CXCR3	52	10.5051
ADAM10_AXL	52	10.5051
HLA-B_CD3G	51	10.303
CALM2_SELL	51	10.303
ADAM17_ITGB1	51	10.303
IL18_CD48	51	10.303
HSP90B1_TLR4	49	9.89899
TGFB1_ITGAV	49	9.89899
VEGFA_ITGAV	49	9.89899
CCL5_CXCR3	48	9.69697
ALOX5AP_ALOX5	48	9.69697
S100A9_TLR4	48	9.69697
B2M_LILRB2	48	9.69697
HLA-A_CD3G	47	9.49495
GNAI2_C5AR1	47	9.49495
CCL2_CCR5	47	9.49495
HLA-C_CD3G	46	9.29293
PLAU_ITGAM	46	9.29293
VEGFA_SIRPA	46	9.29293
THBS1_CD47	45	9.09091
SELPLG_ITGAM	43	8.68687
CXCL16_CXCR6	42	8.48485
HLA-A_LILRB2	42	8.48485
CCL4_CCR5	41	8.28283
HLA-B_LILRB2	41	8.28283
TGFB1_TGFBR1	41	8.28283
ADAM17_ITGA5	41	8.28283
VEGFA_NRP2	41	8.28283
ICAM2_ITGB2	40	8.08081
MMP7_CD151	40	8.08081
CALM1_SELL	39	7.87879
HSP90B1_TLR2	39	7.87879
HSPA1A_TLR4	39	7.87879
ANXA1_DYSF	39	7.87879
FN1_C5AR1	38	7.67677
HLA-C_LILRB2	38	7.67677
VCAN_TLR2	38	7.67677
CALM3_SELL	37	7.47475
ICAM2_ITGAL	37	7.47475
GNAI2_S1PR4	37	7.47475
GAS6_MERTK	37	7.47475
VEGFA_NRP1	37	7.47475
LGALS3BP_VANGL1	37	7.47475
MFNG_NOTCH2	36	7.27273
TGFB1_SDC2	36	7.27273
CCL3_CCR5	35	7.07071
HEBP1_FPR3	34	6.86869
VCAN_SELL	34	6.86869
CCL2_CCR2	34	6.86869
CCL5_CCR1	32	6.46465
RPS19_C5AR1	32	6.46465
GZMB_IGF2R	32	6.46465
TGFB1_CD109	31	6.26263
CCL4_CCR1	29	5.85859
CCL2_CCR1	29	5.85859
HLA-E_KLRD1	29	5.85859
CALM1_KCNQ1	29	5.85859
SELPLG_SELL	28	5.65657
F13A1_ITGB1	28	5.65657
CALR_SCARF1	28	5.65657
PTDSS1_JMJD6	27	5.45455
HMGB1_THBD	27	5.45455
CALM2_KCNQ1	27	5.45455
CALM3_KCNQ1	27	5.45455
B2M_KLRD1	26	5.25253
MMP7_CD44	25	5.05051
LRPAP1_LDLR	24	4.84848
GNAI2_S1PR1	23	4.64646
HLA-B_KLRD1	23	4.64646
HSP90B1_TLR7	23	4.64646
ICAM1_IL2RA	23	4.64646
SPP1_S1PR1	21	4.24242
TNFSF14_TNFRSF14	21	4.24242
ICAM2_ITGAM	20	4.0404
TNF_TNFRSF1A	19	3.83838
S100A8_TLR4	19	3.83838
CCL3_CCR1	18	3.63636
FASLG_TNFRSF1A	17	3.43434
GNAI2_FPR1	16	3.23232
CD14_ITGA4	15	3.0303
FN1_ITGA4	15	3.0303
ANXA1_FPR1	15	3.0303
TNF_TNFRSF1B	14	2.82828
C1QA_CR1	14	2.82828
CD55_CR1	14	2.82828
HBEGF_CD9	13	2.62626
EBI3_IL6ST	13	2.62626
CALM2_PDE1B	13	2.62626
LY86_CD180	12	2.42424
SPP1_ITGA4	11	2.22222
IL10_IL10RA	11	2.22222
VCAN_ITGA4	11	2.22222
LTA_TNFRSF14	11	2.22222
LTA_TNFRSF1B	11	2.22222
TNF_LTBR	11	2.22222
VCAN_TLR1	11	2.22222
MDK_ITGA4	10	2.0202
HSP90B1_TLR1	10	2.0202
HBEGF_CD82	9	1.81818
CALM3_PDE1B	9	1.81818
HBEGF_CD44	8	1.61616
TNFSF10_TNFRSF10A	8	1.61616
HSP90B1_ASGR1	8	1.61616
OSM_IL6ST	8	1.61616
CALM1_PDE1B	8	1.61616
TNF_TNFRSF21	8	1.61616
B2M_LILRB1	7	1.41414
GNAI2_EDNRB	7	1.41414
HLA-A_LILRB1	6	1.21212
HLA-C_LILRB1	6	1.21212
FASLG_FAS	6	1.21212
CCL8_CCR1	6	1.21212
CD70_CD27	5	1.0101
DUSP18_RPSA	4	0.808081
HLA-B_LILRB1	4	0.808081
DUSP18_ITGB1	4	0.808081
IL10_IL10RB	4	0.808081
DUSP18_CD151	4	0.808081
CD40LG_ITGB2	3	0.606061
F13A1_ITGA4	3	0.606061
ADAM28_ITGA4	3	0.606061
IL10_SIRPG	3	0.606061
IL16_KCNA3	2	0.40404
GNAS_PTGDR	2	0.40404
HLA-E_KLRC1	1	0.20202
B2M_KLRC1	1	0.20202
BTLA_CD247	1	0.20202
GNAI2_S1PR5	1	0.20202
CCL20_CXCR3	1	0.20202
TNFSF13_TNFRSF14	0	0
TNFSF13_TNFRSF1A	0	0
TNFSF13_FAS	0	0
CCL20_CCR6	0	0
IL1B_IL1R2	0	0
ANXA1_FPR2	0	0
CCL23_CCR1	0	0

### Sheet: Spatial LRP (bad response)
LRP	total_freq	final_percent
HLA-B_CANX	26	32.9114
C1QB_LRP1	26	32.9114
COL6A3_ITGB1	25	31.6456
HSP90B1_LRP1	24	30.3797
VIM_CD44	23	29.1139
TIMP1_CD63	23	29.1139
COL1A2_ITGB1	23	29.1139
MDK_LRP1	22	27.8481
SPON2_ITGB2	22	27.8481
PLAT_ITGB2	22	27.8481
FN1_ITGB1	21	26.5823
PSAP_LRP1	21	26.5823
APP_CD74	21	26.5823
B2M_HLA-F	20	25.3165
CALR_HLA-F	20	25.3165
CALR_LRP1	20	25.3165
COL3A1_ITGB1	20	25.3165
COL1A1_ITGB1	20	25.3165
MDK_ITGB1	20	25.3165
SERPING1_LRP1	20	25.3165
APP_LRP1	20	25.3165
HLA-B_CD3D	19	24.0506
CD14_ITGB1	19	24.0506
ICAM1_ITGB2	19	24.0506
APOE_LRP1	19	24.0506
A2M_LRP1	19	24.0506
CYR61_ITGB2	19	24.0506
HLA-C_DDR1	19	24.0506
HLA-C_CD3D	18	22.7848
HLA-A_APLP2	18	22.7848
FN1_CD44	18	22.7848
CALM1_PTPRA	18	22.7848
TIMP2_ITGB1	18	22.7848
SEMA4D_PLXNB2	18	22.7848
COL6A2_ITGB1	18	22.7848
COL4A1_CD47	18	22.7848
HLA-A_CD3D	17	21.519
PKM_CD44	17	21.519
LRPAP1_LRP1	17	21.519
C3_CD81	17	21.519
FN1_ITGAV	17	21.519
APP_NCSTN	17	21.519
COL6A1_ITGB1	17	21.519
THBS1_CD47	17	21.519
CTGF_ITGB2	17	21.519
THBS1_LRP1	17	21.519
COL18A1_ITGB1	17	21.519
COL1A2_CD44	16	20.2532
CALR_ITGAV	16	20.2532
C3_LRP1	16	20.2532
CALM1_ABCA1	15	18.9873
C3_ITGB2	15	18.9873
HLA-B_LILRB2	15	18.9873
HLA-C_LILRB2	15	18.9873
MDK_SDC3	15	18.9873
HSP90B1_ERBB2	15	18.9873
B2M_CD3D	14	17.7215
UBA52_TGFBR2	14	17.7215
CALM2_ABCA1	14	17.7215
SLPI_CD4	14	17.7215
CXCL12_CD4	14	17.7215
COL1A2_ITGAV	14	17.7215
COL1A2_ITGA1	14	17.7215
LTBP3_ITGB5	14	17.7215
CALM3_ABCA1	13	16.4557
LGALS3BP_ITGB1	13	16.4557
GNAI2_C5AR1	13	16.4557
GPI_AMFR	13	16.4557
HLA-A_LILRB2	13	16.4557
C3_ITGAX	13	16.4557
COL1A1_ITGAV	13	16.4557
TGFB1_CXCR4	12	15.1899
COL1A1_CD44	12	15.1899
LRPAP1_SORL1	12	15.1899
ICAM1_ITGAX	12	15.1899
THBS1_ITGB1	12	15.1899
COL1A1_ITGA1	12	15.1899
CXCL12_ITGB1	12	15.1899
HLA-A_ERBB2	12	15.1899
COL3A1_DDR1	12	15.1899
PLTP_ABCA1	11	13.9241
VCAN_CD44	11	13.9241
GNAI2_CCR5	11	13.9241
ANXA1_FPR3	11	13.9241
GNAI2_ADCY7	11	13.9241
HSP90B1_TLR4	11	13.9241
UBA52_TGFBR1	11	13.9241
RPS19_C5AR1	11	13.9241
C3_CD46	11	13.9241
FN1_ITGA6	11	13.9241
CCL5_SDC4	11	13.9241
CXCL12_CXCR4	11	13.9241
VEGFB_NRP1	11	13.9241
LRPAP1_SORT1	11	13.9241
CXCL10_SDC4	11	13.9241
LAMB1_ITGB1	11	13.9241
CALR_ITGA3	11	13.9241
IL16_CD4	10	12.6582
F13A1_ITGB1	10	12.6582
PSEN1_CD44	10	12.6582
CCL2_CCR1	10	12.6582
CCL3_CCR1	10	12.6582
C1QA_CD93	10	12.6582
VCAM1_ITGB2	10	12.6582
PSAP_SORT1	10	12.6582
GAS6_AXL	10	12.6582
BGN_LY96	10	12.6582
COL1A1_DDR1	10	12.6582
APOE_SORL1	9	11.3924
CCL4_CCR1	9	11.3924
CCL5_CCR1	9	11.3924
FN1_C5AR1	9	11.3924
PLAU_ITGB2	9	11.3924
S100A9_TLR4	9	11.3924
HSP90B1_TLR2	9	11.3924
TGFB1_ITGAV	9	11.3924
C3_C3AR1	9	11.3924
MFNG_NOTCH2	9	11.3924
ANXA1_DYSF	9	11.3924
B2M_LILRB2	9	11.3924
CSF1_CSF1R	9	11.3924
CCL8_CCR1	9	11.3924
COL5A1_ITGB1	9	11.3924
EBI3_IL6ST	9	11.3924
MDK_SDC4	9	11.3924
COL5A2_ITGB1	9	11.3924
FBLN1_ITGB1	9	11.3924
SELPLG_ITGB2	8	10.1266
CCL5_CCR5	8	10.1266
CCL4_CCR5	8	10.1266
ICAM1_IL2RG	8	10.1266
TGFB1_TGFBR2	8	10.1266
ADAM9_ITGB1	8	10.1266
APOE_SCARB1	8	10.1266
PLAU_LRP1	8	10.1266
HEBP1_FPR3	8	10.1266
ADAM10_AXL	8	10.1266
MDK_ITGA6	8	10.1266
COL4A1_ITGB1	8	10.1266
HLA-C_CD3G	7	8.86076
ICAM3_ITGB2	7	8.86076
CALM2_SELL	7	8.86076
CALM3_SELL	7	8.86076
CALM1_FAS	7	8.86076
GNAI2_F2R	7	8.86076
TGFB1_ENG	7	8.86076
C3_IFITM1	7	8.86076
GNAS_ADCY7	7	8.86076
CCL3_CCR5	7	8.86076
CCL2_CCR5	7	8.86076
B2M_TFRC	7	8.86076
HSPA1A_TLR4	7	8.86076
UBA52_NOTCH1	7	8.86076
COL1A1_ITGA5	7	8.86076
SEMA4A_PLXND1	7	8.86076
PSEN1_NOTCH2	7	8.86076
PTDSS1_SCARB1	7	8.86076
CXCL12_CXCR3	7	8.86076
PLAU_MRC2	7	8.86076
COL1A2_CD93	7	8.86076
BGN_TLR4	7	8.86076
LAMA4_ITGB1	7	8.86076
RARRES2_CCRL2	7	8.86076
CCL5_CXCR3	6	7.59494
B2M_CD3G	6	7.59494
HLA-B_CD3G	6	7.59494
CALM1_SELL	6	7.59494
FN1_PLAUR	6	7.59494
IL18_CD48	6	7.59494
FN1_ITGA5	6	7.59494
VCAN_ITGB1	6	7.59494
ICAM1_ITGAL	6	7.59494
NUCB2_ERAP1	6	7.59494
TGFB1_TGFBR1	6	7.59494
TGFB1_TGFBR3	6	7.59494
GZMB_PGRMC1	6	7.59494
MMP9_CD44	6	7.59494
VCAM1_ITGB1	6	7.59494
PLAU_IGF2R	6	7.59494
PLAU_ITGAV	6	7.59494
VCAM1_ITGB7	6	7.59494
ADAM9_ITGA6	6	7.59494
FN1_ITGB8	6	7.59494
FBN1_ITGB1	6	7.59494
HLA-A_CD3G	5	6.32911
GNAI2_CXCR3	5	6.32911
GNAI2_S1PR1	5	6.32911
LYZ_ITGAL	5	6.32911
FN1_ITGB7	5	6.32911
SERPINA1_LRP1	5	6.32911
GNAI2_FPR1	5	6.32911
ADAM15_ITGB1	5	6.32911
PLAU_ITGB1	5	6.32911
C1QA_CR1	5	6.32911
B2M_KLRD1	5	6.32911
LTB_CD40	5	6.32911
PLAU_ST14	5	6.32911
TGM2_ITGB1	5	6.32911
ADAM9_ITGB5	5	6.32911
UBA52_ACVR1	5	6.32911
MMP9_LRP1	5	6.32911
ADAM9_ITGAV	5	6.32911
C3_ITGAM	5	6.32911
CALR_SCARF1	5	6.32911
COL1A1_CD93	5	6.32911
SERPINE1_LRP1	5	6.32911
GNAI2_CAV1	5	6.32911
FN1_ITGA9	5	6.32911
SEMA3C_NRP1	5	6.32911
SPP1_CD44	4	5.06329
B2M_CD247	4	5.06329
ICAM2_ITGB2	4	5.06329
LTB_TNFRSF1A	4	5.06329
CXCL16_CXCR6	4	5.06329
TNF_TNFRSF1A	4	5.06329
HLA-B_KLRD1	4	5.06329
HLA-B_LILRB1	4	5.06329
HLA-A_LILRB1	4	5.06329
HLA-C_LILRB1	4	5.06329
HLA-E_KLRD1	4	5.06329
HSP90B1_TLR1	4	5.06329
S100A8_TLR4	4	5.06329
SPP1_ITGAV	4	5.06329
B2M_LILRB1	4	5.06329
ICAM1_ITGAM	4	5.06329
LTB_LTBR	4	5.06329
SEMA4D_CD72	4	5.06329
PSEN1_NCSTN	4	5.06329
VCAN_TLR2	4	5.06329
ADAM15_ITGAV	4	5.06329
FN1_IL17RC	4	5.06329
PSEN1_NOTCH1	4	5.06329
CALM1_HMMR	4	5.06329
CCL2_CCR2	4	5.06329
PRSS23_TMEM222	4	5.06329
HLA-E_SLC16A4	4	5.06329
SPP1_ITGB1	3	3.79747
ICAM3_ITGAL	3	3.79747
TNFSF14_TNFRSF14	3	3.79747
IL16_CCR5	3	3.79747
DUSP18_RPSA	3	3.79747
CALM1_KCNN4	3	3.79747
GSTP1_TRAF2	3	3.79747
PLAU_PLAUR	3	3.79747
VCAN_SELL	3	3.79747
TNF_LTBR	3	3.79747
MMP9_ITGB2	3	3.79747
CXCL10_CXCR3	3	3.79747
HSP90B1_TLR7	3	3.79747
TNFSF10_TNFRSF10B	3	3.79747
ADAM17_ITGA5	3	3.79747
TNFSF14_LTBR	3	3.79747
ARF1_PLD2	3	3.79747
VEGFA_ITGB1	3	3.79747
CFH_SELL	3	3.79747
LIN7C_ABCA1	3	3.79747
PLAU_ITGAM	3	3.79747
VEGFA_SIRPA	3	3.79747
GNAI2_UNC5B	3	3.79747
ADAM17_NOTCH1	3	3.79747
CXCL9_CXCR3	3	3.79747
PLAU_ITGB5	3	3.79747
VEGFA_ITGAV	3	3.79747
CALM1_KCNQ1	3	3.79747
CCL8_CCR5	3	3.79747
PSAP_CELSR1	3	3.79747
APOE_LRP8	3	3.79747
IL1B_IL1R1	3	3.79747
INHBA_ENG	3	3.79747
VEGFA_EPHB2	3	3.79747
TGFB1_CAV1	3	3.79747
TGFB1_ITGB8	3	3.79747
SPP1_S1PR1	2	2.53165
SELPLG_SELL	2	2.53165
SPP1_ITGA5	2	2.53165
TNF_TNFRSF1B	2	2.53165
ADAM17_ITGB1	2	2.53165
ALOX5AP_ALOX5	2	2.53165
FASLG_TNFRSF1A	2	2.53165
PTDSS1_JMJD6	2	2.53165
ANXA1_FPR1	2	2.53165
IL10_IL10RA	2	2.53165
GZMB_IGF2R	2	2.53165
SELPLG_ITGAM	2	2.53165
IL15_IL2RG	2	2.53165
ICAM1_IL2RA	2	2.53165
OSM_IL6ST	2	2.53165
ICAM2_ITGAM	2	2.53165
VEGFA_NRP2	2	2.53165
GAS6_MERTK	2	2.53165
CALM2_KCNQ1	2	2.53165
HGF_CD44	2	2.53165
PLAU_ITGA5	2	2.53165
CXCL13_CXCR3	2	2.53165
MMP7_CD44	2	2.53165
TNF_TRAF2	2	2.53165
SEMA7A_ITGB1	2	2.53165
C3_CR1	2	2.53165
CALM2_INSR	2	2.53165
FN1_ITGA4	1	1.26582
GNAI2_S1PR4	1	1.26582
DUSP18_ITGB1	1	1.26582
LTA_TNFRSF1A	1	1.26582
LTA_TNFRSF1B	1	1.26582
TNFSF10_TNFRSF10A	1	1.26582
IL10_IL10RB	1	1.26582
IL15_IL2RB	1	1.26582
CD55_CR1	1	1.26582
PDGFB_LRP1	1	1.26582
LRPAP1_LDLR	1	1.26582
CALM3_KCNQ1	1	1.26582
FN1_NT5E	1	1.26582
MFNG_NOTCH1	1	1.26582
PTMA_VIPR1	1	1.26582
SERPINE1_PLAUR	1	1.26582
THBS1_ITGA4	1	1.26582
ADAM15_ITGA5	1	1.26582
IL6_IL6ST	1	1.26582
PTGS2_ALOX5	1	1.26582
B2M_HFE	1	1.26582
CALM2_PDE1B	1	1.26582
CALM3_PDE1B	1	1.26582
F8_LRP1	1	1.26582
LY86_CD180	1	1.26582
VCAN_TLR1	1	1.26582
EBI3_IL27RA	1	1.26582
IL15_IL15RA	1	1.26582
MMP9_ITGAM	1	1.26582
TNF_TNFRSF21	1	1.26582
IFNG_IFNGR2	1	1.26582
SPP1_ITGA4	0	0
CD14_ITGA4	0	0
CD40LG_ITGB2	0	0
ICAM2_ITGAL	0	0
IL16_KCNA3	0	0
F13A1_ITGA4	0	0
MDK_ITGA4	0	0
VCAN_ITGA4	0	0
FASLG_FAS	0	0
HBEGF_CD44	0	0
TNFSF13_TNFRSF14	0	0
APOE_LDLR	0	0
CD70_CD27	0	0
LTA_TNFRSF14	0	0
HBEGF_CD82	0	0
HSP90B1_ASGR1	0	0
TNFSF13_TNFRSF1A	0	0
ADAM28_ITGA4	0	0
BTLA_CD247	0	0
GNAI2_S1PR5	0	0
TNFSF13_FAS	0	0
VCAM1_ITGA4	0	0
CCL20_CXCR3	0	0
DUSP18_CD151	0	0
HMGB1_THBD	0	0
TGM2_ITGA4	0	0
HP_ITGB2	0	0
BTLA_TNFRSF14	0	0
GNAS_PTGDR	0	0
HBEGF_CD9	0	0
PDGFB_S1PR1	0	0
CALM1_VIPR1	0	0
IL10_SIRPG	0	0
GNAI2_EDNRB	0	0
IL1B_IL1RAP	0	0
PDGFB_ITGAV	0	0
IL1B_ADRB2	0	0
TGFB1_CD109	0	0
ICAM4_ITGB2	0	0
IL23A_IL12RB1	0	0
VEGFA_NRP1	0	0
CCL20_CCR6	0	0
ICAM4_ITGA4	0	0
IL18_IL18RAP	0	0
IL1B_IL1R2	0	0
CALM1_PDE1B	0	0
CD40LG_CD40	0	0
GNAI2_ADRA2B	0	0
ICAM4_ITGB1	0	0
MADCAM1_CD44	0	0
CD40LG_ITGAM	0	0
HGF_ST14	0	0
HLA-E_KLRC1	0	0
B2M_KLRC1	0	0
IFNG_IFNGR1	0	0
IL7_IL2RG	0	0
IL7_IL7R	0	0
